# Increasing plant group productivity through latent genetic variation for cooperation

**DOI:** 10.1101/641449

**Authors:** Samuel E. Wuest, Nuno D. Pires, Shan Luo, Francois Vasseur, Julie Messier, Ueli Grossniklaus, Pascal A. Niklaus

**Author notes:** correspondence to: Samuel E Wuest.

## Abstract

Historic yield advances in the major crops have to a large part been achieved by selection for improved productivity of groups of plant individuals such as high-density stands. Research suggests that such improved group productivity depends on “cooperative” traits (e.g. erect leaves, short stems) that – while beneficial to the group – decrease individual fitness under competition. This poses a problem for some traditional breeding approaches, especially when selection occurs at the level of individuals, because “selfish” traits will be selected for and reduce yields in high-density monocultures. One approach therefore has been to select individuals based on ideotypes with traits expected to promote group productivity. However, this approach is limited to architectural and physiological traits whose effects on growth and competition are relatively easy to anticipate.

Here, we developed a general and simple method for the discovery of alleles promoting cooperation in plant stands. Our method is based on the game-theoretical premise that alleles increasing cooperation incur a cost to the individual but benefit the monoculture group. Testing the approach using the model plant *Arabidopsis thaliana*, we found a major effect locus where the rarer allele was associated with increased cooperation and productivity in high-density stands. The allele likely affects a pleiotropic gene, since we find that it is also associated with reduced root competition but higher resistance against disease. Thus, even though cooperation is considered evolutionarily unstable, conflicting selective forces acting on a pleiotropic gene might maintain latent genetic variation for it in nature. Such variation, once identified in a crop, could be rapidly leveraged in modern breeding programs and provide efficient routes to increase yields.
