## Supplementary Dataset S1 for "Increasing plant group productivity through latent genetic variation for cooperation"

accID	Accession	ind_performance_mixtures_mg	monoculture_shoot_mg	monoculture_root_mg	mono_root_to_shoot	rosette_diam_cm	tradeoff_mg_per_mg	allele_coop_assoc_SNP
5837	Bor-1	527.15	788	178.02	0.23	6.66	-103.66	A
6009	Eden-1	199.77	508	132.47	0.26	7.46	1.39	A
6043	Lov-1	173.35	397.5	106.87	0.27	6.77	-18.51	A
6046	Lov-5	190.08	380	117.52	0.31	6.91	-36.64	A
6897	Ag-0	436.9	899.5	255.94	0.28	6.82	-5.75	A
6898	An-1	389.08	1022	142.82	0.14	7.53	71.92	A
6899	Bay-0	744.94	1354.5	196.75	0.15	8.02	44.32	C
6900	Bil-5	114.88	224.5	109.29	0.49	6.23	-34.44	A
6901	Bil-7	122.78	233.5	129.41	0.55	6.35	-37.31	A
6903	Bor-4	585.49	1144.5	232.06	0.2	7.75	16.38	C
6904	Br-0	592.85	1039	253.67	0.24	7.93	-33.12	A
6905	Bur-0	672.4	1180.5	232.46	0.2	8.65	-7.52	A
6906	C24	601.83	1148.75	183.54	0.16	7.48	10.36	A
6907	CiBC-17	512.6	1034.5	248.69	0.24	6.61	6.81	A
6908	CiBC-5	432.6	909	182.27	0.2	5.89	0.62	A
6909	Col-0	600.44	1199.5	166.91	0.14	8.55	33.36	A
6910	Ct-1	499.8	1090.5	180.34	0.17	8.11	37.29	A
6911	Cvi-0	242.44	564	142.39	0.25	6.8	-8.34	A
6913	Eden-2	158.29	415	138.89	0.33	6.1	-1.6	A
6914	Edi-0	457.5	870	247.01	0.28	7.73	-29.83	A
6915	Ei-2	541.3	1147	297.77	0.26	7.77	39.53	C
6916	Est-1	408.8	1064.5	199.77	0.19	8.7	77.54	C
6917	Fab-2	299.9	691.5	212.42	0.31	7.57	-0.3	A
6918	Fab-4	207.4	651	183.02	0.28	7.01	47.33	A
6919	Ga-0	526.25	943	198.97	0.21	7.3	-38.98	A
6920	Got-22	465.15	826	227.69	0.28	9.34	-52.1	A
6921	Got-7	458.24	866	257.96	0.3	9.22	-31.88	A
6922	Gu-0	398.45	802	123.72	0.15	7.18	-21.2	A
6926	Kin-0	525.13	1058.5	243.66	0.23	7.32	10.21	A
6927	Knox-10	446.55	934.5	301.66	0.32	7.2	2.72	A
6928	Knox-18	465.24	863	272.67	0.32	7.39	-37.21	A
6929	Kondara	641.75	1009	287.5	0.28	8.91	-70.1	A
6931	Kz-9	616.8	1151	212.47	0.18	8.25	4.27	A
6932	Ler-1	460.78	1069.25	176.4	0.16	6.95	49.85	C
6933	LL-0	306.03	650.57	142.2	0.22	6.47	-19.67	A
6936	Lz-0	592.65	1133	268.77	0.24	8.68	7.88	A
6937	Mrk-0	664.45	1167	200.11	0.17	9.11	-10.17	A
6939	Mt-0	594.7	1285.5	225.91	0.18	7.73	74.09	C
6940	Mz-0	133.13	720	146.96	0.2	5.21	123.69	C
6942	Nd-0	492.44	985.5	204.47	0.21	7.82	-2.57	A
6943	NFA-10	361.8	717.57	136.98	0.19	6.94	-30.82	A
6944	NFA-8	458.82	983.57	196.4	0.2	8.48	15.64	A
6945	Nok-3	467.7	960.5	195.16	0.2	7.86	1.09	A
6946	Oy-0	664.5	1374.5	278.02	0.2	8.57	83.96	A
6951	Pu2-23	474.55	934.5	184.82	0.2	7.2	-13.49	A
6956	Pu2-7	437.85	802.5	207.67	0.26	7.75	-45.15	A
6958	Ra-0	647.44	1391.5	221.57	0.16	8.92	98.69	C
6959	Ren-1	452.1	1002	194.11	0.19	6.55	27.04	A
6960	Ren-11	551.88	1070.5	158.44	0.15	7.48	1.29	A
6961	Se-0	454.1	1137.43	286.74	0.25	9.18	81.9	C
6962	Shahdara	567.91	1087	176.34	0.16	7.27	0.17	A
6963	Sorbo	512.4	910.5	241.04	0.26	8.34	-44.82	A
6965	Spr1-6	315.28	691	201.59	0.29	6.45	-10.65	A
6966	Sq-1	462.55	870	264.4	0.3	8.18	-32.8	A
6968	Tamm-2	276.5	790.5	197.11	0.25	7.41	52.33	A
6969	Tamm-27	292.72	666.5	148.01	0.22	7.68	-4.86	A
6970	Ts-1	390.1	709.5	200.22	0.28	7.61	-51.99	A
6971	Ts-5	383.54	820.5	187.57	0.23	7.43	-4.69	A
6972	Tsu-1	746.87	1001.57	181.33	0.18	8.99	-119.89	A
6973	Ull2-3	667.8	1162.5	199.57	0.17	7.52	-13.65	A
6974	Ull2-5	548.07	1197.5	187.06	0.16	7.06	57.9	A
6975	Uod-1	469.05	1032	226.22	0.22	7.34	29.79	A
6976	Uod-7	420.4	760	246.32	0.32	7.41	-51.28	A
6977	Van-0	458.35	955	191.22	0.2	6.93	4.21	A
6978	Wa-1	403.25	1045.5	174.36	0.17	7.45	73.06	C
6979	Wei-0	455.65	943.5	112.72	0.12	8.39	1.08	A
6980	Ws-0	488.75	1051.5	233.36	0.22	8.39	26.95	A
6981	Ws-2	461.77	1018	129.92	0.13	7.53	28.11	A
6982	Wt-5	456.2	862	180.01	0.21	7.27	-32.29	C
6983	Yo-0	476.75	787.57	216.63	0.28	7.22	-74.45	A
6984	Zdr-1	499.35	1055	198.52	0.19	7.43	22.61	A
7186	Kn-0	684.3	1073.43	NA	NA	8.49	-60.92	A
7275	No-0	625.8	1225.5	221.74	0.18	9.68	33.2	A
7328	Sf-2	445.11	1009.5	231.35	0.23	9	34.12	A
7378	Uk-1	520.22	1003	240.45	0.24	8.5	-10.56	A
7413	Wil-2	659.55	1234.5	219.34	0.18	8.52	22.38	A
7514	RRS-7	469	900.5	217.64	0.24	6.89	-24.18	A
7515	RRS-10	396.6	788.5	234.44	0.3	6.73	-25.34	A
7516	Var2-1	247.65	559.57	159.9	0.29	6.07	-13.54	A
7517	Var2-6	216.86	465.5	135.44	0.29	7.57	-25.73	A
7518	Omo2-1	385.5	723.5	221.67	0.31	8.51	-43.66	A
7519	Omo2-3	414.6	919	263.22	0.29	7.3	15.36	A
7520	Lp2-2	660.9	1170.5	224.07	0.19	7.91	-7.04	A
7521	Lp2-6	475.71	986.57	242.33	0.25	7.24	7.26	A
7523	Pna-1	373.05	734	209.21	0.29	6.5	-31.69	A
7524	Rmx-A02	459.65	928	247.22	0.27	7.55	-7.55	A
7525	Rmx-A180	502.27	962.57	199.73	0.21	7.26	-17.57	A
7526	Pna-10	400.87	947	228.41	0.24	6.68	34.79	A
8213	Pro-0	455.75	979.5	141.42	0.14	8.23	15.73	A
8214	Gy-0	302.95	684.5	150.21	0.22	7.86	-4.94	A
8215	Fei-0	656.95	1251.5	293.49	0.23	9.18	31.18	A
8264	Bla-1	319.95	748	213.29	0.29	9.23	7.84	A
8274	Can-0	422.05	849.5	214.04	0.25	7.92	-16.88	A
8297	Ge-0	463.25	817.5	200.99	0.25	8.34	-54.39	A
8304	Hi-0	649.3	1117.5	197.39	0.18	8.28	-25.59	A
8387	St-0	689.22	1224	216.42	0.18	8.93	5.17	A
8412	Sav-0	427.83	1034.25	151.49	0.15	8.02	54.18	C
8424	Kas-1	552.45	1064	248.44	0.23	8.75	-1.79	C
